# Exploring the molecular makeup of support cells in insect camera eyes

**DOI:** 10.1101/2023.07.19.549729

**Authors:** Shubham Rathore, Aaron Stahl, Joshua B. Benoit, Elke K. Buschbeck

## Abstract

Animals generally have either compound eyes, which have evolved repeatedly in different invertebrates, or camera eyes, which have evolved many times across the animal kingdom. Both eye types include two important kinds of cells: photoreceptor cells, which can be excited by light, and non-neuronal support cells (SupCs), which provide essential support to photoreceptors. Despite many examples of convergence in eye evolution, similarities in the gross developmental plan and molecular signatures have been discovered, even between phylogenetically distant and functionally different eye types. For this reason, a shared evolutionary origin has been considered for photoreceptors. In contrast, only a handful of studies, primarily on the compound eyes of *Drosophila melanogaster*, have demonstrated molecular similarities in SupCs. *D. melanogaster* SupCs (Semper cells and primary pigment cells) are specialized eye glia that share several molecular similarities with certain vertebrate eye glia, including Müller glia. This led us to speculate whether there are conserved molecular signatures of SupCs, even in functionally different eyes such as the image-forming larval camera eyes of the sunburst diving beetle *Thermonectus marmoratus*. To investigate this possibility, we used an in-depth comparative whole-tissue transcriptomics approach. Specifically, we dissected the larval principal camera eyes into SupC- and retina-containing regions and generated the respective transcriptomes. Our analysis revealed several conserved features of SupCs including enrichment of genes that are important for glial function (e.g. gap junction proteins such as innexin 3), glycogen production (glycogenin), and energy metabolism (glutamine synthetase 1 and 2). To evaluate the extent of conservation, we compared our transcriptomes with those of fly (Semper cells) and vertebrate (Müller glia) eye glia as well as respective retinas. *T. marmoratus* SupCs were found to have distinct genetic overlap with both fly and vertebrate eye glia. These results provide molecular evidence for the deep conservation of SupCs in addition to photoreceptor cells, raising essential questions about the evolutionary origin of eye-specific glia in animals.
