## Supplementary material for "Exploring the molecular makeup of support cells in insect camera eyes": STable 1

### Sheet: Sheet1
Category	Contig number	Gene ID	Full gene name for D. melanogaster	SupC1	SupC2	SupC3	R1	R2	R3
Lens protein	Tmem31334	Ln1	Lens1	22708.1	18485.8	22638.4	1230.85	801.168	348.512
Lens protein	Tmem17429	Ln2	Lens2	31861.8	19521.7	34959.5	2148.49	1082.64	1085.44
Lens protein	Tmem31900	Ln3	Lens3	16248.9	6205.93	15825.8	583.895	608.282	354.069
Lens protein	Tmem26169	Ln3	Lens3	3849.25	1284.47	3879.33	126.225	176.236	89.6823
Lens protein	Tmem22229	Ln3	Lens3	19.3784	13.333	21.864	0.878012	0.955739	0.0704696
Lens protein	Tmem31164	Ln3	Lens3	259.548	55.974	191.328	4.10001	5.55953	2.7566
Lens protein	Tmem30999	Ln5	Lens5	457.901	375.42	438.78	140.378	50.6719	91.9759
Lens protein	Tmem37437	Ln7	Lens7	685.7	554.757	1149.9	42.1795	21.6941	14.52
Lens protein	Tmem33116	Ln7	Lens7	15.5504	4.8396	14.7019	0.469661	0.627505	0.269066
Lens protein	Tmem41354	Ln7	Lens7	28.5986	15.7919	26.3175	5.25147	3.69829	3.73182
Lens protein	Tmem31797	Ln7	Lens7	35.9481	6.52427	44.7143	3.27953	3.32336	3.76692
Lens protein	Tmem31811	Ln7	Lens7	2.11477	0.856612	1.50778	10.904	9.11192	9.78213
Lens protein	Tmem33502	Ln7	Lens7	27.3667	46.4764	31.7212	5.09164	1.48527	1.89982
Lens protein	Tmem23020	Ln9	Lens9	45.019	20.0393	24.5826	1.12121	2.50631	0.413947
Lens protein	Tmem27687	Ln10	Lens10	19358.1	8160.63	19622	883.376	584.258	331.671
Lens protein	Tmem22331	Ln10	Lens10	13321.7	5146.71	13925.2	447.758	407.704	220.596
Lens protein	Tmem6100	Ln10	Lens10	9426.86	3470.47	8234.88	255.472	291.461	163.274
Lens protein	Tmem30014	Ln10	cuticular protein 73D	317.51	277.922	566.602	8.72072	4.88445	2.89627
Phototransduction	Tmem26443	ninaC isfA	neither inactivation nor afterpotential C	109.223	71.6456	121.168	528.6	937.389	900.762
Phototransduction	Tmem23757	ninaC isfA	neither inactivation nor afterpotential C	97.4062	55.1128	112.497	480.306	888.922	804.19
Phototransduction	Tmem28721	ninaC isfA	neither inactivation nor afterpotential C	116.911	79.2419	156.614	656.522	1064.27	979.083
Phototransduction	Tmem28764	ninaC isfA	neither inactivation nor afterpotential C	102.162	79.5582	145.004	574.776	963.34	886.278
Phototransduction	Tmem37205	ninaC isfB	neither inactivation nor afterpotential C	81.986	47.4803	68.422	279.181	682.792	690.966
Phototransduction	Tmem27148	ninaC isfB	neither inactivation nor afterpotential C	71.1652	29.7884	52.447	201.709	591.369	609.232
Phototransduction	Tmem14287	ninaA	neither inactivation nor afterpotential A	147.166	216.264	126.485	844.966	1275.34	1201.66
Phototransduction	Tmem27840	ninaB	neither inactivation nor afterpotential B	30.0191	16.8061	16.7477	94.4803	355.005	316.048
Phototransduction	Tmem32476	ninaB	neither inactivation nor afterpotential B	26.8589	43.7622	37.6835	283.068	340.028	284.672
Phototransduction	Tmem8754	rdgA	retinal degeneration A	12.7123	9.70079	20.892	60.5627	94.7352	80.4776
Phototransduction	Tmem22062	rdgB	retinal degeneration B	9.24	4.58	6.39	21.72	19.98	43.51
Phototransduction	Tmem1677	Gαq	G protein α q subunit	682.815	628.392	656.311	2736.41	4588.59	4567.32
Phototransduction	Tmem19314	arr1	arrestin 1	2782.77	4782.58	3031.24	16905.1	17742.2	16845
Phototransduction	Tmem31474	arr2	arrestin 2	2332.82	2539.72	2878.4	17496.3	19308.1	17417.5
Phototransduction	Tmem31818	arr2	arrestin 2	2813.71	3279.13	3593.68	22067.9	22863	20944.3
Phototransduction	Tmem38013	arr2	arrestin 2	3829.99	5133.26	5641.37	34587.7	30849.2	27985.1
Phototransduction	Tmem12225	rh3	rhodopsin 3	1581.48	2320.28	1595.87	8157.82	9452.23	8896.27
Phototransduction	Tmem12208	rh4	rhodopsin 4	7876.06	7863.5	10987.7	38503	34266.2	39737.7
Phototransduction	Tmem3172	rh6-partial	rhodopsin 6 partial	36938	39274.4	48390.6	183721	195943	205670
Phototransduction	Tmem41893	rh6-partial	rhodopsin 6 partial	5482.09	6178.18	6878.35	29176.1	26095.3	28629.1
Phototransduction	Tmem26927	rh6-partial	rhodopsin 6 partial	46734.8	52987.9	65579	253514	233591	257766
Phototransduction	Tmem1134	rh6-partial	rhodopsin 6 partial	70.3185	605.718	90.3059	4016.9	3762.74	3452.79
Phototransduction	Tmem39864	rh6-partial	rhodopsin 6 partial	73.858	597.044	93.936	3764.56	3330.79	2873.82
Phototransduction	Tmem32134	rh7	rhodopsin 7	336.524	156.138	370.965	9.94834	10.4095	5.11711
Transcription factors	Tmem8505	pros	prospero	0.477856	0.513967	0.74173	2.30988	4.85969	1.8028
Transcription factors	Tmem30904	bh2	bar	5.00479	5.27085	6.85684	1.64037	1.90832	1.12333
Transcription factors	Tmem32031	ct	cut	5.57472	1.03186	4.70622	0.955315	1.50131	1.09756
Transcription factors	Tmem36628	eya	eyes absent	164.367	50.6969	187.073	14.2807	16.6749	12.0017
Transcription factors	Tmem25105	so	sine oculis	38.5313	11.8419	33.2418	4.22775	5.5984	4.48279
Transcription factors	Tmem30472	sobp	sine oculis binding protein	2.96615	3.35241	6.80639	1.32939	1.21268	1.20843
Immune response	Tmem39921	tollo	tollo (toll-like receptor family protein)	13.4339	3.97614	11.7914	1.1398	1.59667	1.12801
Immune response	Tmem28652	dl isfA	dorsal, isoform A	29.3387	16.124	27.0334	5.11288	6.39422	5.5705
Immune response	Tmem30808	Lmpt isfN	limpet, isoform N	263.837	162.242	207.489	45.2596	24.0085	58.9966
Immune response	Tmem23409	GNBP3	Gram-negative bacteria binding protein 3	64.5962	41.0787	58.2402	7.24337	6.84821	5.56404
Immune response	Tmem4338	dnr1 isfA	defense receptor 1, isoform A	17.1952	26.2114	33.3795	11.1806	10.6488	7.03836
Immune response	Tmem29273	imd isfA	immune deficiency, isoform A	35.3759	12.4785	18.8685	6.79285	11.3547	7.36656
Blood brain barrier	Tmem140	fas3 isfB	fasciclin 3, isoform B	25.7719	16.6194	46.3546	3.75382	4.82926	2.17281
Blood brain barrier	Tmem24648	pasi2	pasiflora 2	24.9716	17.8834	19.9187	5.98526	7.26535	5.52437
Blood brain barrier	Tmem36919	kune	kune-kune	25.9097	11.0599	12.8426	3.12756	5.65729	5.54118
Blood brain barrier	Tmem37179	sinu	sinuous	48.7174	15.5907	17.3716	3.72201	10.0054	8.55545
Small molecule transport	Tmem29307	CG9657 isfA / rumpel	rumpel	30.1455	78.5764	51.8127	11.1177	13.8505	6.32273
Small molecule transport	Tmem24239	Task7	TWIK-related acid-sensitive K+ channel 7	779.215	413.111	658.793	27.8277	29.359	17.8525
Small molecule transport	Tmem9946	Clc-c isfC	Chloride channel-c, isoform C	62.824	57.8295	62.8011	27.721	28.362	28.4944
Small molecule transport	Tmem26518	Clic isfA	Chloride intracellular channel, isoform A	177.038	153.52	178.452	89.721	101.464	97.0513
Small molecule transport	Tmem26490	Clc-c isfC	Chloride channel-c, isoform C	47.6083	44.9707	60.3682	23.7887	27.6163	23.8329
Small molecule transport	Tmem4454	bes2	bestrophin 2	28.1078	16.2966	31.8087	3.70448	3.46908	3.43
Small molecule transport	Tmem27574	Irk2 isfb	inwardly rectifying potassium channel 2, isoform B	4.82032	6.83645	13.0031	0.143154	0.384002	0.13213
Small molecule transport	Tmem27328	path	pathetic	100.522	72.78	101.974	42.3799	43.6003	25.4556
Osmoregulation	Tmem563	ine isfB	inebriated isoform B	11.1201	16.4329	26.5428	4.99682	5.63368	4.0503
Osmoregulation	Tmem42048	Vha100-2	Vacuolar H+ ATPase 100kD subunit 2	38.9725	12.2329	29.269	1.4567	3.19526	2.11785
Osmoregulation	Tmem5761	5-HT2A	5-hydroxytryptamine (serotonin) receptor 2A	6.29069	2.63111	6.74957	0.525434	0.250568	0.415691
Osmoregulation	Tmem39362	Eglp4 isfC	Entomoglyceroporin 4, isoform C	9.59779	6.18523	2.9836	1.63516	1.05235	4.86164
Osmoregulation	Tmem35184	Prip isfA	Prip, isoform A (Aquaporin)	9.11271	6.6961	4.64116	4.93442	4.00237	3.31232
Osmoregulation	Tmem34751	bib isfA	Big brain, isoform A (Aquaporin)	0.112349	0.0676121	0.0671823	0.609961	0.623308	0.383576
Osmoregulation	Tmem32183	AQP isfB	Aquaporin, isoform B	5.53386	3.77912	3.67108	0.505553	0.947129	3.66632
Osmoregulation	Tmem29715	drip isfE	Drip, isoform E (Aquaporin)	0.267668	2.1545	0.868896	2.69882	3.80772	4.53981
Carbohydrate metabolism	Tmem37095	Glut1 isfW	Glucose transporter 1, isoform W	25.8268	5.92187	8.51038	0.37249	1.51567	1.86851
Carbohydrate metabolism	Tmem4345	Glut1 isfP	Glucose transporter 1, isoform P	1.7	0.77	3.66	9.28	20.54	12.65
Carbohydrate metabolism	Tmem3801	Glut1 isfS	Glucose transporter 1, isoform S	2.84	1.45	3.67	9.87	21.38	14.82
Carbohydrate metabolism	Tmem27475	pippin	pippin (glucose transport)	5.56869	2.51838	3.80007	0.0684013	0.228334	0.0757608
Carbohydrate metabolism	Tmem27519	ATPCL isfG	ATP citrate lyase, isoform G	37.6	20.93	48.11	14.5	14.83	13.52
Carbohydrate metabolism	Tmem31700	Gyg isfI	Glycogenin, isoform I	519.62	241.221	423.706	40.4715	47.398	37.9716
Carbohydrate metabolism	Tmem2693	Gyg isfB	Glycogenin, isoform B	461.422	164.028	264.606	20.2125	33.6547	24.4773
Carbohydrate metabolism	Tmem41506	Gbs76A isfA	glycogen binding subunit 76A, isoform A	19.5475	10.4871	17.3613	2.96615	2.73978	2.81174
Carbohydrate metabolism	Tmem31241	ABGE	1,4-Alpha-Glucan branching enzyme	557.073	226.572	362.467	20.9124	35.7749	25.6154
Carbohydrate metabolism	Tmem41610	Pgd	phosphogluconate dehydrogenase, isoform A	28.9906	19.6968	23.704	9.33443	10.8994	11.6058
Carbohydrate metabolism	Tmem8953	Pgd	phosphogluconate dehydrogenase, isoform A	32.0498	26.353	27.4666	11.8341	13.0419	14.1159
Carbohydrate metabolism	Tmem19824	Zw isfA	Zwischenferment, isoform A	39.2803	27.9416	25.7095	12.014	15.0653	16.1091
Glutamate metabolism	Tmem22720	gs1 isfB	Glutamine synthetase isoform B	125.435	112.336	76.7648	25.1386	17.1679	20.6815
Glutamate metabolism	Tmem24848	gs2 isfD	Glutamine synthetase isoform D	359.957	253.229	429.198	53.0467	50.5515	33.9797
Glutamate metabolism	Tmem15964	KaiR1D	Kainate-type ionotropic glutamate receptor subunit 1D	336.502	171.902	313.855	15.0139	12.0085	8.388
Glutamate metabolism	Tmem38661	KaiR1D	Kainate-type ionotropic glutamate receptor subunit 1D	260.016	131.325	312.087	12.819	10.1885	5.9334
Glutamate metabolism	Tmem9221	clumsy isfA	clumsy, isoform A	281.301	124.57	285.096	12.1714	10.3988	7.37472
Glutamate metabolism	Tmem28179	CG11155	CG11155	2.59893	3.7695	6.06647	21.0508	28.2068	23.2349
Glutamate metabolism	Tmem23294	CG11155	CG11155	2.94446	1.81885	2.67495	10.0385	14.5616	17.4833
Glutamate metabolism	Tmem22827	Ekar	Eye-enriched kainate receptor	2.92908	1.38718	2.85312	8.80136	11.8596	14.4436
Fatty acid metabolism	Tmem6956	CG1441 isfB	CG1441 isoform B	6.15635	8.56765	6.49386	0.814438	1.56117	0.82542
Fatty acid metabolism	Tmem35011	CG31522 isfB	CG31522 isoform B	8.01183	10.4824	9.81075	1.27901	1.34784	0.948629
Fatty acid metabolism	Tmem30644	CG31683 isfB	CG31683 isform B	27.4944	36.8094	33.6734	7.7052	7.32973	10.9599
Fatty acid metabolism	Tmem38392	CG4020 isfA	CG4020 isform A	22.3751	22.5766	28.0824	1.03094	1.29792	0.563322
Fatty acid metabolism	Tmem12399	fatP2 isfB	Fatty acid transport protein 2, isoform B	31.3663	18.6785	18.7564	7.11113	11.4142	6.44096
Fatty acid metabolism	Tmem30521	Sccpdh2	Saccheropin dehydrogenase 2	1874.5	1020.77	1432.01	161.112	180.307	173.815
Fatty acid metabolism	Tmem28045	CG6847 isfA	CG6847, isoform A (predicted triacylglycerol lipase activity)	28.723	12.4423	23.5883	1.51046	2.13009	2.95104
Fatty acid metabolism	Tmem30453	Desat2	Desaturase 2	13.8159	19.9907	13.8547	3.11474	1.91757	1.22536
Fatty acid metabolism	Tmem13077	fatP2 isfA	Fatty acid transport protein 2, isoform A	41.2828	27.3921	26.1763	10.085	14.0144	9.01197
Fatty acid metabolism	Tmem2247	wat	waterproof	8.16955	15.2222	10.3398	3.046	1.91527	2.09941
Structural support	Tmem24656	uzip isfA	Unzipped, isoform A	137.91	40.4321	132.686	20.0293	38.4918	37.1544
Structural support	Tmem24928	smash isfM	Smallish, isoform M	41.1695	19.8614	43.095	13.4665	19.8274	12.7865
Structural support	Tmem29328	inx3 isfA	innexin 3, isoform A	139.976	119.994	160.246	40.7069	26.6851	15.648
Structural support	Tmem33254	ft	fat	6.49354	1.42178	7.202	0.556229	0.740543	0.491422
Structural support	Tmem36855	vin	vinculin	23.1911	13.3097	24.7361	5.9762	7.75186	6.19399
Structural support	Tmem7267	vin	vinculin	22.5548	15.3831	24.4278	7.96652	7.73551	5.91944
Structural support	Tmem39680	vin	vinculin	17.276	10.4095	18.6879	4.06457	6.15362	5.68578
Triglyceride homeostasis	Tmem13077	fatp1	fatty acid (long chain) transport protein	41.2828	27.3921	26.1763	10.085	14.0144	9.01197
Cuticle biosynthesis	Tmem19471	Cpr	cytochrome P450 reductase	31.8086	34.6848	36.6028	17.6945	20.3553	14.122
BMP signalling	Tmem32314	gbb	glass bottom boat	23.3289	12.7641	12.3164	2.2626	1.67429	1.1342
Cell polarity	Tmem36067	AnxB9	annexin B9	601.708	422.189	528.421	137.985	134.112	131.23
Neuromuscular junction development	Tmem22027	sff	sugar-free frosting	7.82926	5.35746	9.96949	33.7346	56.167	50.493
Hippo signalling	Tmem30722	par-1	par-1	21.2725	16.8356	25.5351	51.3458	67.7164	54.7549
Phototransduction	Tmem38737	Gβ76C	G protein β-subunit 76C	321.496	328.807	277.009	1565.85	2566.06	2487.26
Protein secretion	Tmem26844	Cadps	calcium activated protein for secretion, isoform E	18.8526	20.2485	16.4589	114.184	152.829	172.442
